# Intersecting impact of CAG repeat and Huntingtin knockout in stem cell-derived cortical neurons

**DOI:** 10.1101/2025.02.24.639958

**Authors:** Jennifer T. Stocksdale, Matthew J. Leventhal, Stephanie Lam, Yu-Xin Xu, Yang Oliver Wang, Keona Q. Wang, Reuben Tomas, Zohreh Faghihmonzavi, Yogi Raghav, Charlene Smith, Jie Wu, Ricardo Miramontes, Kanchan Sarda, Heather Johnson, Min-Gyoung Shin, Terry Huang, Mikelle Foster, Mariya Barch, Naufa Armani, Chris Paiz, Lindsay Easter, Erse Duderstadt, Vineet Vaibhav, Niveda Sundararaman, Dan P. Felsenfeld, Thomas F. Vogt, Jennifer Van Eyk, Steve Finkbeiner, Julia A. Kaye, Ernest Fraenkel, Leslie M. Thompson

## Abstract

Huntington’s Disease (HD) is caused by a CAG repeat expansion in the gene encoding Huntingtin (HTT). While normal HTT function appears impacted by the mutation, the specific pathways unique to CAG repeat expansion versus loss of normal function are unclear. To understand the impact of the CAG repeat expansion, we evaluated biological signatures of HTT knockout (*HTT* KO) versus those that occur from the CAG repeat expansion by applying multi-omics, live cell imaging, survival analysis and a novel feature-based pipeline to study cortical neurons (eCNs) derived from an isogenic human embryonic stem cell series (RUES2). *HTT* KO and the CAG repeat expansion influence developmental trajectories of eCNs, with opposing effects on the growth. Network analyses of differentially expressed genes and proteins associated with enriched epigenetic motifs identified subnetworks common to CAG repeat expansion and *HTT* KO that include neuronal differentiation, cell cycle regulation, and mechanisms related to transcriptional repression and may represent gain-of-function mechanisms that cannot be explained by *HTT* loss of function alone. A combination of dominant and loss-of-function mechanisms are likely involved in the aberrant neurodevelopmental and neurodegenerative features of HD that can help inform therapeutic strategies.
