## Supplemental Table 8 for "Intersecting impact of CAG repeat and Huntingtin knockout in stem cell-derived cortical neurons"

### Sheet: Supplementary Table 5
NAME	KO_Fold_Change_Proteomics	KO_Fold_Change_RNA	KO_Fold_Change_ATAC_seq	KO_Fold_Change_H3K27me3_ChIP_seq	KO_Fold_Change_H3K27Ac_ChIP_seq	KO_Fold_Change_H3K4me1_ChIP_seq	KO_Fold_Change_H3K4me3_ChIP_seq	56_22_Fold_Change_Proteomics	56_22_Fold_Change_RNA	56_22_Fold_Change_ATAC_seq	56_22_Fold_Change_H3K27me3_ChIP_seq	56_22_Fold_Change_H3K27Ac_ChIP_seq	56_22_Fold_Change_H3K4me1_ChIP_seq	56_22_Fold_Change_H3K4me3_ChIP_seq	72_20_Fold_Change_Proteomics	72_20_Fold_Change_RNA	72_20_Fold_Change_ATAC_seq	72_20_Fold_Change_H3K27me3_ChIP_seq	72_20_Fold_Change_H3K27Ac_ChIP_seq	72_20_Fold_Change_H3K4me1_ChIP_seq	72_20_Fold_Change_H3K4me3_ChIP_seq
ARNT	NA	-0.285109	NA	NA	-1.34	-3.25	-2.23	NA	-0.644903	NA	NA	-1.65	-1.57	-2.07	NA	-0.706843	-1	NA	-2.01	-2.09	-3.85
ATF1	NA	-0.210523	NA	NA	NA	-3.17	NA	NA	-0.447696	NA	NA	NA	-3.15	NA	NA	-0.537876	0.53	NA	1.41	-2.65	1.17
ATF3	NA	-1.02533	-1.64	NA	-1.16	-2.73	NA	NA	-1.50988	-2.09	NA	-0.9	-2.75	NA	NA	-1.97531	-2.6	0.71	-2.1	-2.32	-1.43
BATF	NA	0.525888	NA	NA	NA	NA	NA	NA	NA	NA	NA	NA	NA	NA	NA	NA	NA	NA	NA	-1.52	NA
DLX5	NA	2.99014	1.3	-0.98	3.14	2.14	NA	NA	2.74892	0.37	-1.4	2.74	2.1	NA	NA	2.70623	1.45	-0.81	4.56	2.09	2.33
E2F3	NA	-0.196546	NA	NA	-0.68	-3.92	NA	NA	-0.580053	NA	NA	-0.84	-3.93	NA	NA	-0.720627	-0.94	NA	NA	-3.69	NA
E2F6	NA	0.0857291	0.57	NA	-1.1	NA	NA	NA	0.120164	NA	NA	-1.35	NA	NA	NA	0.0480981	0.55	NA	-2.07	1.42	0.9
FIGLA	NA	NA	NA	NA	NA	NA	NA	NA	0.813741	NA	NA	NA	-1.78	NA	NA	1.78621	0.71	NA	NA	NA	NA
GABPA	-0.385994	-0.363178	NA	NA	-0.78	-1.29	NA	-1.16594	-0.619972	NA	NA	-1.46	-1.47	NA	-0.608019	-0.558309	NA	NA	-1.47	2.49	0.97
HLF	NA	-0.138124	1.67	NA	-2.32	1.52	NA	NA	-0.698421	1.39	-0.41	-1.85	-1.89	NA	NA	-0.98094	1.06	NA	-2.24	-3.38	NA
KLF10	NA	-1.11774	NA	NA	NA	-2.74	NA	NA	-1.78352	0.45	NA	NA	-2.8	NA	NA	-1.76947	0.62	NA	NA	-2.49	NA
LDB1	-0.0843435	0.165612	NA	NA	NA	-2.15	NA	-0.159402	0.0892211	NA	NA	NA	-2.12	NA	-0.52781	0.130145	0.7	NA	0.92	-1.8	1.04
LHX3	NA	-1.84077	NA	NA	NA	NA	NA	NA	-1.38317	NA	NA	NA	-1.13	NA	NA	-1.6111	1.24	0.95	NA	NA	NA
LHX8	NA	3.68948	-1.08	NA	NA	NA	NA	NA	2.74239	NA	-0.41	NA	-1.45	NA	NA	3.52112	-1.96	-0.84	NA	NA	NA
MAFA	-0.234319	-1.67698	NA	NA	-1.02	-1.39	NA	-0.228239	-1.90536	NA	NA	NA	-1.21	NA	NA	-1.97709	NA	NA	-1.6	NA	-1.7
MEF2A	NA	0.229015	NA	NA	-1.19	1.72	NA	NA	0.390416	NA	NA	-0.95	1.31	NA	NA	0.517511	0.92	NA	1.14	2.01	NA
MEF2C	NA	0.918651	NA	NA	NA	2	NA	NA	1.31159	-1.07	-0.67	NA	2.08	NA	NA	1.81155	2.12	NA	1.38	3.23	1.64
MESD	-0.0703683	-0.356576	NA	NA	NA	-1.1	NA	-0.0176155	-0.645981	-0.03	NA	NA	-1.24	NA	-0.7944	-0.687741	-1.9	NA	0.89	-2.17	1.02
NFIL3	NA	0.343231	NA	-0.9	NA	-3.5	NA	NA	0.152311	NA	-0.51	NA	-3.37	NA	NA	0.391682	1.03	-2.53	1.62	-2.3	1.28
NR5A2	NA	1.19597	1.17	NA	1.84	2.13	NA	NA	0.648285	1.27	-0.41	1.31	2.08	NA	NA	1.19607	1.75	1.22	2.06	2.65	-1.61
ONECUT1	NA	1.19742	0.65	-1.29	1.98	1.45	NA	NA	1.11571	NA	-1.13	1.33	1.96	NA	NA	0.876736	0.74	-1.43	1.66	2.41	1.67
PPARA	NA	-0.538759	NA	NA	-1.77	-3.09	NA	NA	-1.02531	NA	NA	-1.4	-1.34	NA	NA	-1.44925	NA	0.79	-1.82	-3.4	NA
SIK1B	NA	0.821441	NA	NA	NA	NA	NA	NA	1.16967	NA	NA	NA	NA	NA	NA	1.60425	NA	NA	NA	NA	NA
SP1	0.63425	-0.541769	0.74	NA	-1.26	NA	NA	NA	-1.1831	NA	NA	-1.13	-1.94	NA	NA	-1.23559	0.46	NA	-1.69	-1.31	0.97
STAT4	NA	-0.0405894	0.63	NA	NA	-2.28	NA	NA	-0.544428	-0.66	NA	NA	-1.87	NA	NA	-0.81636	-1.26	0.47	0.87	-2.84	1.43
STAT6	NA	-1.50232	NA	NA	-0.84	-1.99	NA	NA	-3.51745	NA	NA	-1.08	-1.22	NA	NA	-4.5564	NA	0.8	-1.07	-1.99	-1.14
TP63	NA	0.973112	-1.04	NA	-1.56	1.25	NA	NA	0.185711	1.47	0.48	-2.27	-1.66	NA	NA	-1.00623	-1.97	0.72	-3.13	2.24	NA
UTP14A	-0.848158	-1.30708	-0.85	-0.97	-1.22	-3.95	NA	-1.23424	-1.6206	-1.3	-1.21	-1.56	-3.89	NA	-1.68689	-1.71616	-0.62	-0.82	-2.89	-3.82	NA
ZC2HC1B	NA	-0.392492	NA	NA	NA	NA	NA	NA	-0.0552505	NA	NA	-1.84	-1.5	NA	NA	-0.0586743	NA	NA	-1.42	-1.37	NA
